# *In vivo* multiomic Perturb-seq with enhanced nuclear gRNA capture

**DOI:** 10.64898/2026.03.15.711739

**Authors:** Xinhe Zheng, Jiwen Li, Kwanho Kim, Sean K. Simmons, Ziyan Zhao, Melodi Tastemel, Nhan Huynh, Huixian Qiu, Juntong Ye, Cassandra M. White, Joshua Z. Levin, Xin Jin

## Abstract

*In vivo* CRISPR screening with joint transcriptomic and chromatin readouts has been limited by inefficient recovery of gRNAs from nuclei. Here, we developed *in vivo* multiomic Perturb-seq, an effective platform combining nuclear transcript anchoring with gRNA-specific capture and amplification to enable high-fidelity, high-recovery gRNA assignment and scalable perturbation-resolved single-nucleus multiomics. Applying this platform to interrogate neurodevelopmental disorder risk genes in the developing cortex reveals cell-type-specific transcriptomic and epigenomic perturbation phenotypes.
