## Supplementary material for "*In vivo* multiomic Perturb-seq with enhanced nuclear gRNA capture": Supp Table 1

### Sheet: gRNA sequences
TableS1. gRNA sequences (related to Fig. 1-2)
gRNA name	gRNA sequence	gRNA pool
Adnp-g1	CGTCAGGAAGCACATCTACA	SCH9-PP7-16gene pool
Ankrd11-g1	CTGCACGAGGCGTGTAACCG	SCH9-PP7-16gene pool
Auts2-g1	GCCTCTCAGAGTGCCGACCG	SCH9-PP7-16gene pool
Bcl11a-g1	TGAAGGGATACCAACCCGCG	SCH9-PP7-16gene pool
Crebbp-g1	TAATGAATCAGGCTCAACAA	SCH9-PP7-16gene pool
Ep300-g1	ACAGAATTGGGACTAACCAA	SCH9-PP7-16gene pool
Foxp2-g1	GTCATCATGGCCACCGACAC	SCH9-PP7-16gene pool
Kmt2e-g1	TGAGGCATGAAATTGAAGAG	SCH9-PP7-16gene pool
Kmt5b-g1	TTGGCGGACATTCCAGAGGA	SCH9-PP7-16gene pool
Mbd5-g1	GAGCACCAGAGAAGGATGCG	SCH9-PP7-16gene pool
Mef2c-g1	GAGTTTGTCCGGCTCTCGTG	SCH9-PP7-16gene pool
Myt1l-g1	GCTAGGTGCATAGCTGCTGG	SCH9-PP7-16gene pool
Rai1-g1	GCTGCAGACAAGTACCACCG	SCH9-PP7-16gene pool
Setbp1-g1	GCAGGAGTTCTCCATCAAGG	SCH9-PP7-16gene pool
Setd2-g1	TGATAGTGTGACTGGATCAG	SCH9-PP7-16gene pool
Sin3a-g1	GGAGCTGGCTGAGCAGGAGT	SCH9-PP7-16gene pool
ST1-g1	GCAGAGAGTAGCTCCGTATA	SCH9-PP7-16gene pool
ST2-g1	GGAAACGGTCCGTTACAACC	SCH9-PP7-16gene pool
NT1-g1	CGCCTAATTTCCGGATCAAT	SCH9-PP7-16gene pool
NT2-g1	GGTACGCGAACCGTACGTTA	SCH9-PP7-16gene pool
Adnp-g2	ATTGAGGACCATGAACGGAT	SCH9-PP7-16gene pool
Ankrd11-g2	TGCACCGAGCAGCTATCCGA	SCH9-PP7-16gene pool
Auts2-g2	CCAGGCGATATGCACATGCA	SCH9-PP7-16gene pool
Bcl11a-g2	GAGCTCTAATCCCCACGCCC	SCH9-PP7-16gene pool
Crebbp-g2	TATGGACTAGATGACTCCGT	SCH9-PP7-16gene pool
Ep300-g2	GTGGCATGAAGATATTACTC	SCH9-PP7-16gene pool
Foxp2-g2	CAGCTCTGAAGTAAGCACAG	SCH9-PP7-16gene pool
Kmt2e-g2	TGGGCTGACAACGTTCACAT	SCH9-PP7-16gene pool
Kmt5b-g2	TCTGCTGGACCGCCTCTCAA	SCH9-PP7-16gene pool
Mbd5-g2	TGAGCAGGTATGTCTTAACC	SCH9-PP7-16gene pool
Mef2c-g2	AATGGATGAGCGTAACAGAC	SCH9-PP7-16gene pool
Myt1l-g2	TGTCCCACTCCAGGCTGCGA	SCH9-PP7-16gene pool
Rai1-g2	AAAGTCTGGTAATACTGCTC	SCH9-PP7-16gene pool
Setbp1-g2	TCTTTATGGGGATAGTAATC	SCH9-PP7-16gene pool
Setd2-g2	ACTGGCTCTGATATCTGTGC	SCH9-PP7-16gene pool
Sin3a-g2	TGAGCAAGAGGTGTATGCCC	SCH9-PP7-16gene pool
ST1-g2	GTTGTCGGATGGTACGTCTA	SCH9-PP7-16gene pool
ST2-g2	GAGGATGTAGGTCGACGAGT	SCH9-PP7-16gene pool
NT1-g2	CGTCGCCATATGCCGGTGGC	SCH9-PP7-16gene pool
NT2-g2	ATGTCGCGAACCGTGCGTAA	SCH9-PP7-16gene pool
NA_ST1	GGAAATATCTTTAAGGAGAA	SCH9-canonical-2gene pool
NA_Dnmt1_g1	GAGTGCGCATGCGCGCAACGG	SCH9-canonical-2gene pool
NA_Mbd2_g1	GTAGAGCGGGCGCGCACAGAG	SCH9-canonical-2gene pool
NA_ST2	GAACATCTGAAAGTAGTCAA	SCH9-canonical-2gene pool
NA_Dnmt1_g2	GCGCGCGGAAACCAATTGGG	SCH9-canonical-2gene pool
NA_Mbd2_g2	CCTGCGCACGCCGCTCACCG	SCH9-canonical-2gene pool
MS2_ST_g1	GGCTGGAATCTTAGACTCAA	SCH9-MS2-2gene pool
MS2_Ptprd_g1A	GTTTCTATGTTACAGTTTCAG	SCH9-MS2-2gene pool
MS2_Ptprd_g1B	GTGTGTGGCCTCGAATAATGT	SCH9-MS2-2gene pool
MS2_Rtn1_g1A	GCTGTGCAGAAAACAGATGA	SCH9-MS2-2gene pool
MS2_Rtn1_g1B	GTAGAACGGACTTGTAGATG	SCH9-MS2-2gene pool
MS2_ST_g2	GGGAGACAGAGAACACAAAG	SCH9-MS2-2gene pool
MS2_Ptprd_g2A	GTCTGTAGACTAGTTCATAGC	SCH9-MS2-2gene pool
MS2_Ptprd_g2B	GCAGAATTAGCTGATAAATGG	SCH9-MS2-2gene pool
MS2_Rtn1_g2A	GACAATCAATTTGCAGTAACG	SCH9-MS2-2gene pool
MS2_Rtn1_g2B	GCTGAGTAGATGGTCACCCC	SCH9-MS2-2gene pool
PP7_ST_g1	GTGCTAGGGAATTCAGGCTA	SCH9-PP7-2gene pool
PP7_Celf2_g1A	GTCGGACAGATCCCTAGGTCC	SCH9-PP7-2gene pool
PP7_Celf2_g1B	GTTTGTACCTTTACTCTGGGG	SCH9-PP7-2gene pool
PP7_Nrxn1_g1A	GACTAAAATAATGTGTGAGG	SCH9-PP7-2gene pool
PP7_Nrxn1_g1B	GTACGGCCTGGTCGTCGACCA	SCH9-PP7-2gene pool
PP7_ST_g2	GACTATCTGCTGTGCACTGG	SCH9-PP7-2gene pool
PP7_Celf2_g2A	GCACTTTCGAGAGCAACAGC	SCH9-PP7-2gene pool
PP7_Celf2_g2B	GCACAATTACTACCAAATACT	SCH9-PP7-2gene pool
PP7_Nrxn1_g2A	GGTCCTCGAGCAGTCGCATA	SCH9-PP7-2gene pool
PP7_Nrxn1_g2B	GATCCCTAAGAAGTCAACGGA	SCH9-PP7-2gene pool

### Sheet: Plasmid
TableS1. Plasmid
Plasmid	Addgene#
pXJ497-pAAV-CAG-HypPB	TBD
pXJ436-pAAV-PB3'IR-CAG-Myc-sfGFP-KASH-WPRE3-hU6-gRNA1-T7-mU6-gRNA2-SV40polyA-PB5'IR	TBD
pXJ494-pAAV-PB3'IR-CAG-MCP-Myc-sfGFP-KASH-6XMS2-WPRE3-hU6-gRNA1-T7-mU6-gRNA2-SV40polyA-PB5'IR	TBD
pXJ496-pAAV-PB3'IR-CAG-PCP-Myc-sfGFP-KASH-6XPP7-WPRE3-hU6-gRNA1-T7-mU6-gRNA2-SV40polyA-PB5'IR	TBD
pXJ514-pAAV-PB3'IR-CAG-PCP-mScarlet-KASH-6XPP7-WPRE3-hU6-gRNA1-T7-mU6-gRNA2-SV40polyA-PB5'IR	TBD
pXJ515-pAAV-PB3'IR-CAG-PCP-mtagBFP-KASH-6XPP7-WPRE3-hU6-gRNA1-T7-mU6-gRNA2-SV40polyA-PB5'IR	TBD

### Sheet: gRNA indel test in vitro
TableS1. gRNA indel test in HT22 cells (Fig.1d)
INDEL %	Nrxn1_g1A		Nrxn1_g2A		Nrxn1_g1B		Rtn1_g1A
ST	0	0.08	0	0.13	0	0	0.33	0.02
MS2	19.63	16.62	51.36	44.16	31.79	29.49	29.2	28.73
PP7	20.03	19.66	56.18	56.39	30.89	23.75	22.93	26.58
Canonical	18.38	16.97	50.47	58.4	32.24	34.77	37.89	25.02
Average Canonical	17.675		54.435		33.505		31.455
ST	0	0.452617	0	0.238817	0	0	1.04912	0.0635829
MS2	111.061	94.0311	94.3511	81.1243	94.8814	88.0167	92.831	91.3368
PP7	113.324	111.231	103.206	103.591	92.1952	70.8849	72.8978	84.5017
Canonical	103.989	96.0113	92.7161	107.284	96.2244	103.776	120.458	79.5422
Nrxn1_g1A-NGS1-F1	CTTTCCCTACACGACGCTCTTCCGATCTCCTGGCATAAACTGACTACATCG
Nrxn1_g1A-NGS1-R1	GACTGGAGTTCAGACGTGTGCTCTTCCGATCTACGATTGAAGTGACCTTCCGT
Nrxn1_g1B-NGS1-F1	CTTTCCCTACACGACGCTCTTCCGATCTCGACGAGCCTCCCAACAG
Nrxn1_g1B-NGS1-R1	GACTGGAGTTCAGACGTGTGCTCTTCCGATCTTACCTTGGCTGCAGTCCTTG
Nrxn1_g2A-NGS1-F1	CTTTCCCTACACGACGCTCTTCCGATCTGGGCGAAGAAGGCGAGGG
Nrxn1_g2A-NGS1-R1	GACTGGAGTTCAGACGTGTGCTCTTCCGATCTGAGGAAGGCCCCATGCAC
Rtn1_g1A-NGS1-F1	CTTTCCCTACACGACGCTCTTCCGATCTGACCCAGTTCAGCGTTGTGA
Rtn1_g1A-NGS1-R1	GACTGGAGTTCAGACGTGTGCTCTTCCGATCTCAATAAGATGGGGCGGGGTG

### Sheet: gRNAdistributionSCH9
TableS1. gRNA distribution in 16-gene AAV-SCH9 pool
gRNA pair	Rep1	Rep2	Rep3	Total
Adnp	43	31	37	111
Ankrd11	44	41	49	134
Auts2	32	41	37	110
Bcl11a	43	26	32	101
Crebbp	35	28	30	93
Ep300	28	39	24	91
Foxp2	38	39	41	118
Kmt2e	40	52	37	129
Kmt5b	32	18	22	72
Mbd5	21	17	28	66
Mef2c	36	34	33	103
Myt1l	46	36	25	107
Rai1	34	37	30	101
Setbp1	32	33	30	95
Setd2	42	34	35	111
Sin3a	40	39	31	110
ST1	37	31	34	102
ST2	21	27	13	61
NT1	41	44	31	116
NT2	30	42	20	92
