## Supplementary material for "*In vivo* multiomic Perturb-seq with enhanced nuclear gRNA capture": Supp Table 2

### Sheet: Detailed_info_snmultiome
Table S2. Detailed information about each batch of Perturb-seq.
BD channels #	1	2	3	4	5	6	7	8	9
Date	2025-07-21		2026-01-20		2023-07-10	2026-02-03		2026-02-04
Modification	0.2	0.8	0.2	0.8	0.8
gRNA amplification	TE, IVT				TE
Animal genotype	HT22-Cas9		Cas9 (+/-)		Cas9 (+/-)	Cas9 (+/+)	Cas9 (+/-)
Injection age	-		E13.5
Harvest age	-		P14		P28
Sample	HT22		cortex
Perturbations	SCH9-canonical-2gene pool +SCH9-MS2-2gene pool & SCH9-PP7-2gene pool		SCH9-MS2-2gene pool & SCH9-PP7-2gene pool		SCH9-PP7-16gene pool
Male:Female	NA		MS2: 1,2; PP7: 2,1		3, 0	2, 1	2, 1	2, 1	3, 0
# cells passed QC	10779	10860	13361	11387	16280	19960	14625	15977	18045
# cells with single gRNA recovered	1131	2638	5270	5059	7355	9009	6566	7302	8169

### Sheet: HT22
Sequencing depth				Median QC metrics				Cell number by assignment
	RNA	gRNA		metric	1A (20% modfication)	2A (80% modification)		sample	modality	panel	assign_label	n_cells
1A	234761591	15582151		nFeature_RNA	1730	2302.5		1A	IVT	1A_IVT	Celf2_g2A_496	61
2A	223097640	16577254		nCount_RNA	3156	4693		1A	IVT	1A_IVT	Celf2_g2B_496	42
				antisense	0.0288275	0.0305537		1A	IVT	1A_IVT	Dnmt1_g2_436	5
				intergenic	0.0413521	0.0397907		1A	IVT	1A_IVT	Doublet	18
				intronic	0.0631823	0.0622886		1A	IVT	1A_IVT	Mbd2_g2_436	8
				exonic	0.669302	0.670647		1A	IVT	1A_IVT	Not assigned	10287
				percent.mito	7.31978	8.28908		1A	IVT	1A_IVT	Nrxn1_g2A_496	53
				percent.ribo	6.1458	5.84115		1A	IVT	1A_IVT	Nrxn1_g2B_496	44
				total	5520	8104.5		1A	IVT	1A_IVT	Ptprd_g2A_494	65
								1A	IVT	1A_IVT	Ptprd_g2B_494	59
								1A	IVT	1A_IVT	Rtn1_g2A_494	28
								1A	IVT	1A_IVT	Rtn1_g2B_494	34
								1A	IVT	1A_IVT	ST_g2_436	2
								1A	IVT	1A_IVT	ST_g2_494	26
								1A	IVT	1A_IVT	ST_g2_496	47
								1A	TE	1A_TE	Celf2_g2A_496	143
								1A	TE	1A_TE	Celf2_g2B_496	87
								1A	TE	1A_TE	Dnmt1_g2_436	16
								1A	TE	1A_TE	Doublet	89
								1A	TE	1A_TE	Mbd2_g2_436	48
								1A	TE	1A_TE	Not assigned	9559
								1A	TE	1A_TE	Nrxn1_g2A_496	113
								1A	TE	1A_TE	Nrxn1_g2B_496	93
								1A	TE	1A_TE	Ptprd_g2A_494	132
								1A	TE	1A_TE	Ptprd_g2B_494	154
								1A	TE	1A_TE	Rtn1_g2A_494	78
								1A	TE	1A_TE	Rtn1_g2B_494	80
								1A	TE	1A_TE	ST_g2_436	11
								1A	TE	1A_TE	ST_g2_494	87
								1A	TE	1A_TE	ST_g2_496	89
								2A	IVT	2A_IVT	Celf2_g2A_496	148
								2A	IVT	2A_IVT	Celf2_g2B_496	75
								2A	IVT	2A_IVT	Dnmt1_g2_436	3
								2A	IVT	2A_IVT	Doublet	29
								2A	IVT	2A_IVT	Mbd2_g2_436	26
								2A	IVT	2A_IVT	Not assigned	9866
								2A	IVT	2A_IVT	Nrxn1_g2A_496	106
								2A	IVT	2A_IVT	Nrxn1_g2B_496	84
								2A	IVT	2A_IVT	Ptprd_g2A_494	122
								2A	IVT	2A_IVT	Ptprd_g2B_494	101
								2A	IVT	2A_IVT	Rtn1_g2A_494	63
								2A	IVT	2A_IVT	Rtn1_g2B_494	67
								2A	IVT	2A_IVT	ST_g2_436	7
								2A	IVT	2A_IVT	ST_g2_494	81
								2A	IVT	2A_IVT	ST_g2_496	82
								2A	TE	2A_TE	Celf2_g2A_496	334
								2A	TE	2A_TE	Celf2_g2B_496	208
								2A	TE	2A_TE	Dnmt1_g2_436	18
								2A	TE	2A_TE	Doublet	315
								2A	TE	2A_TE	Mbd2_g2_436	143
								2A	TE	2A_TE	Not assigned	7907
								2A	TE	2A_TE	Nrxn1_g2A_496	234
								2A	TE	2A_TE	Nrxn1_g2B_496	212
								2A	TE	2A_TE	Ptprd_g2A_494	288
								2A	TE	2A_TE	Ptprd_g2B_494	309
								2A	TE	2A_TE	Rtn1_g2A_494	191
								2A	TE	2A_TE	Rtn1_g2B_494	191
								2A	TE	2A_TE	ST_g2_436	52
								2A	TE	2A_TE	ST_g2_494	228
								2A	TE	2A_TE	ST_g2_496	230

### Sheet: vivo_2vectors
Sequencing depth					Median QC metrics				Cell number by assignment						Cell number by cell type				INDEL
	ATAC	RNA	gRNA		metric	1A (20% modfication)	2A (80% modification)		orig_group	library	panel	assignment_label	n_cells		orig_group	celltype_final	n_cells		Insert	Delete	Reads	Cluster	Method	INDEL	INDEL_Ratio	Guide
1A	714390984	216679317	10309343		FRiP_reads_in_peaks	0.373318	0.377069		1A	IVT	1A-IVT-gauss	Not assigned	11444		1A	L6 CT	3068		0	0	200	Celf2_g2A_496	assign_2A_Gauss	0	0	494_Ptprd_g1A
2A	831248688	281824566	7889984		TSS.enrichment	3.83309	3.85215		1A	IVT	1A-IVT-gauss	Doublet	254		1A	L4/5 IT	2539		0	1	152	Celf2_g2B_496	assign_2A_Gauss	1	0.00657895	494_Ptprd_g1A
					antisense	0.0572325	0.0493479		1A	IVT	1A-IVT-gauss	Nrxn1_g2A_496	233		1A	L6 IT	2229		0	0	137	Nrxn1_g2A_496	assign_2A_Gauss	0	0	494_Ptprd_g1A
					blacklist_ratio	0.0227121	0.0226044		1A	IVT	1A-IVT-gauss	Nrxn1_g2B_496	211		1A	L5 IT	1436		0	0	107	Nrxn1_g2B_496	assign_2A_Gauss	0	0	494_Ptprd_g1A
					exonic	0.474874	0.50931		1A	IVT	1A-IVT-gauss	Rtn1_g2B_494	209		1A	L5 ET	1015		7	0	162	Ptprd_g2A_494	assign_2A_Gauss	7	0.0432099	494_Ptprd_g1A
					intronic	0.151356	0.165254		1A	IVT	1A-IVT-gauss	Ptprd_g2A_494	207		1A	L5 NP	810		0	0	215	Ptprd_g2B_494	assign_2A_Gauss	0	0	494_Ptprd_g1A
					nCount_ATAC	1618	2263		1A	IVT	1A-IVT-gauss	Ptprd_g2B_494	179		1A	Pvalb	724		0	7	112	Rtn1_g2A_494	assign_2A_Gauss	7	0.0625	494_Ptprd_g1A
					nCount_RNA	2447	2980		1A	IVT	1A-IVT-gauss	Celf2_g2A_496	168		1A	L2/3 IT	686		0	0	87	Rtn1_g2B_494	assign_2A_Gauss	0	0	494_Ptprd_g1A
					nFeature_ATAC	1579	2189		1A	IVT	1A-IVT-gauss	Celf2_g2B_496	124		1A	Sst	466		12	0	134	ST_g2_494	assign_2A_Gauss	12	0.0895522	494_Ptprd_g1A
					nFeature_RNA	1565	1746		1A	IVT	1A-IVT-gauss	Rtn1_g2A_494	116		1A	L6b	192		0	0	104	ST_g2_496	assign_2A_Gauss	0	0	494_Ptprd_g1A
					nucleosome_signal	0.148421	0.144858		1A	IVT	1A-IVT-gauss	ST_g2_494	116		1A	Car3	143		0	0	121	Celf2_g2A_496	assign_2A_Gauss	0	0	494_Ptprd_g2B
					percent.mito	0.632054	0.59556		1A	IVT	1A-IVT-gauss	ST_g2_496	100		1A	Vip	53		0	0	42	Celf2_g2B_496	assign_2A_Gauss	0	0	494_Ptprd_g2B
					percent.ribo	0.348432	0.343489		1A	TE	1A-TE-gauss	Not assigned	6345		2A	L6 CT	2691		0	0	81	Nrxn1_g2A_496	assign_2A_Gauss	0	0	494_Ptprd_g2B
									1A	TE	1A-TE-gauss	Doublet	1746		2A	L4/5 IT	2208		0	0	83	Nrxn1_g2B_496	assign_2A_Gauss	0	0	494_Ptprd_g2B
									1A	TE	1A-TE-gauss	Ptprd_g2B_494	688	5270	2A	L6 IT	1888		0	0	111	Ptprd_g2A_494	assign_2A_Gauss	0	0	494_Ptprd_g2B
									1A	TE	1A-TE-gauss	Ptprd_g2A_494	666		2A	L5 IT	1172		0	0	149	Ptprd_g2B_494	assign_2A_Gauss	0	0	494_Ptprd_g2B
									1A	TE	1A-TE-gauss	Celf2_g2A_496	631		2A	L5 ET	804		0	0	50	Rtn1_g2A_494	assign_2A_Gauss	0	0	494_Ptprd_g2B
									1A	TE	1A-TE-gauss	Nrxn1_g2A_496	507		2A	L5 NP	680		0	0	60	Rtn1_g2B_494	assign_2A_Gauss	0	0	494_Ptprd_g2B
									1A	TE	1A-TE-gauss	Rtn1_g2B_494	506		2A	L2/3 IT	635		0	0	64	ST_g2_494	assign_2A_Gauss	0	0	494_Ptprd_g2B
									1A	TE	1A-TE-gauss	Nrxn1_g2B_496	503		2A	Pvalb	588		0	1	84	ST_g2_496	assign_2A_Gauss	1	0.0119048	494_Ptprd_g2B
									1A	TE	1A-TE-gauss	ST_g2_494	482		2A	Sst	357		0	1	4152	Celf2_g2A_496	assign_2A_Gauss	1	0.000240848	494_Rtn1_g2A
									1A	TE	1A-TE-gauss	Celf2_g2B_496	447		2A	L6b	163		0	0	3573	Celf2_g2B_496	assign_2A_Gauss	0	0	494_Rtn1_g2A
									1A	TE	1A-TE-gauss	ST_g2_496	443		2A	Car3	133		0	1	3344	Nrxn1_g2A_496	assign_2A_Gauss	1	0.000299043	494_Rtn1_g2A
									1A	TE	1A-TE-gauss	Rtn1_g2A_494	397		2A	Vip	68		0	2	3102	Nrxn1_g2B_496	assign_2A_Gauss	2	0.000644745	494_Rtn1_g2A
									2A	IVT	2A-IVT-gauss	Not assigned	8843						7	1	3874	Ptprd_g2A_494	assign_2A_Gauss	8	0.00206505	494_Rtn1_g2A
									2A	IVT	2A-IVT-gauss	Doublet	622						13	1	4481	Ptprd_g2B_494	assign_2A_Gauss	14	0.0031243	494_Rtn1_g2A
									2A	IVT	2A-IVT-gauss	Ptprd_g2B_494	280						7	0	1400	Rtn1_g2A_494	assign_2A_Gauss	7	0.005	494_Rtn1_g2A
									2A	IVT	2A-IVT-gauss	Nrxn1_g2A_496	232						0	4	1858	Rtn1_g2B_494	assign_2A_Gauss	4	0.00215285	494_Rtn1_g2A
									2A	IVT	2A-IVT-gauss	Ptprd_g2A_494	229						2	1	3663	ST_g2_494	assign_2A_Gauss	3	0.000819001	494_Rtn1_g2A
									2A	IVT	2A-IVT-gauss	Rtn1_g2B_494	217						0	4	3061	ST_g2_496	assign_2A_Gauss	4	0.00130676	494_Rtn1_g2A
									2A	IVT	2A-IVT-gauss	Nrxn1_g2B_496	212						0	7	3205	Celf2_g2A_496	assign_2A_Gauss	7	0.00218409	494_Rtn1_g2B
									2A	IVT	2A-IVT-gauss	ST_g2_494	204						0	11	2459	Celf2_g2B_496	assign_2A_Gauss	11	0.00447336	494_Rtn1_g2B
									2A	IVT	2A-IVT-gauss	Celf2_g2A_496	165						0	2	2604	Nrxn1_g2A_496	assign_2A_Gauss	2	0.000768049	494_Rtn1_g2B
									2A	IVT	2A-IVT-gauss	Rtn1_g2A_494	154						0	13	2373	Nrxn1_g2B_496	assign_2A_Gauss	13	0.0054783	494_Rtn1_g2B
									2A	IVT	2A-IVT-gauss	Celf2_g2B_496	119						0	19	2767	Ptprd_g2A_494	assign_2A_Gauss	19	0.00686664	494_Rtn1_g2B
									2A	IVT	2A-IVT-gauss	ST_g2_496	110						0	11	3108	Ptprd_g2B_494	assign_2A_Gauss	11	0.00353925	494_Rtn1_g2B
									2A	TE	2A-TE-gauss	Not assigned	4230	10525					0	0	1071	Rtn1_g2A_494	assign_2A_Gauss	0	0	494_Rtn1_g2B
									2A	TE	2A-TE-gauss	Doublet	2098						10	65	1218	Rtn1_g2B_494	assign_2A_Gauss	75	0.0615764	494_Rtn1_g2B
									2A	TE	2A-TE-gauss	Ptprd_g2B_494	637	5059					0	49	2510	ST_g2_494	assign_2A_Gauss	49	0.0195219	494_Rtn1_g2B
									2A	TE	2A-TE-gauss	Celf2_g2A_496	605						0	3	2300	ST_g2_496	assign_2A_Gauss	3	0.00130435	494_Rtn1_g2B
									2A	TE	2A-TE-gauss	Ptprd_g2A_494	593						41	287	1654	Celf2_g2A_496	assign_2A_Gauss	328	0.198307	496_Celf2_g2A
									2A	TE	2A-TE-gauss	Nrxn1_g2A_496	491						10	13	1259	Celf2_g2B_496	assign_2A_Gauss	23	0.0182685	496_Celf2_g2A
									2A	TE	2A-TE-gauss	Celf2_g2B_496	490						12	22	1476	Nrxn1_g2A_496	assign_2A_Gauss	34	0.0230352	496_Celf2_g2A
									2A	TE	2A-TE-gauss	ST_g2_494	486						0	68	1704	Nrxn1_g2B_496	assign_2A_Gauss	68	0.0399061	496_Celf2_g2A
									2A	TE	2A-TE-gauss	Nrxn1_g2B_496	449						9	12	2091	Ptprd_g2A_494	assign_2A_Gauss	21	0.010043	496_Celf2_g2A
									2A	TE	2A-TE-gauss	ST_g2_496	446						0	11	2266	Ptprd_g2B_494	assign_2A_Gauss	11	0.00485437	496_Celf2_g2A
									2A	TE	2A-TE-gauss	Rtn1_g2A_494	444						0	11	1172	Rtn1_g2A_494	assign_2A_Gauss	11	0.00938567	496_Celf2_g2A
									2A	TE	2A-TE-gauss	Rtn1_g2B_494	418						11	1	1529	Rtn1_g2B_494	assign_2A_Gauss	12	0.00784827	496_Celf2_g2A
																			7	7	1611	ST_g2_494	assign_2A_Gauss	14	0.00869025	496_Celf2_g2A
																			25	28	1445	ST_g2_496	assign_2A_Gauss	53	0.0366782	496_Celf2_g2A
																			0	0	479	Celf2_g2A_496	assign_2A_Gauss	0	0	496_Celf2_g2B
																			6	0	295	Celf2_g2B_496	assign_2A_Gauss	6	0.020339	496_Celf2_g2B
																			0	0	436	Nrxn1_g2A_496	assign_2A_Gauss	0	0	496_Celf2_g2B
																			0	0	415	Nrxn1_g2B_496	assign_2A_Gauss	0	0	496_Celf2_g2B
																			0	0	461	Ptprd_g2A_494	assign_2A_Gauss	0	0	496_Celf2_g2B
																			0	0	591	Ptprd_g2B_494	assign_2A_Gauss	0	0	496_Celf2_g2B
																			0	0	429	Rtn1_g2A_494	assign_2A_Gauss	0	0	496_Celf2_g2B
																			0	0	341	Rtn1_g2B_494	assign_2A_Gauss	0	0	496_Celf2_g2B
																			0	0	483	ST_g2_494	assign_2A_Gauss	0	0	496_Celf2_g2B
																			0	6	456	ST_g2_496	assign_2A_Gauss	6	0.0131579	496_Celf2_g2B
																			0	40	3190	Celf2_g2A_496	assign_2A_Gauss	40	0.0125392	496_Nrxn1_g1A
																			0	13	3087	Celf2_g2B_496	assign_2A_Gauss	13	0.00421121	496_Nrxn1_g1A
																			24	53	2596	Nrxn1_g2A_496	assign_2A_Gauss	77	0.029661	496_Nrxn1_g1A
																			0	7	2793	Nrxn1_g2B_496	assign_2A_Gauss	7	0.00250627	496_Nrxn1_g1A
																			0	17	4212	Ptprd_g2A_494	assign_2A_Gauss	17	0.00403609	496_Nrxn1_g1A
																			0	30	4108	Ptprd_g2B_494	assign_2A_Gauss	30	0.00730282	496_Nrxn1_g1A
																			0	7	3101	Rtn1_g2A_494	assign_2A_Gauss	7	0.00225734	496_Nrxn1_g1A
																			0	5	2896	Rtn1_g2B_494	assign_2A_Gauss	5	0.00172652	496_Nrxn1_g1A
																			0	14	3079	ST_g2_494	assign_2A_Gauss	14	0.00454693	496_Nrxn1_g1A
																			0	15	2289	ST_g2_496	assign_2A_Gauss	15	0.00655308	496_Nrxn1_g1A
																			21	5	3491	Celf2_g2A_496	assign_2A_Gauss	26	0.00744772	496_Nrxn1_g2B
																			0	1	3405	Celf2_g2B_496	assign_2A_Gauss	1	0.000293686	496_Nrxn1_g2B
																			0	2	2708	Nrxn1_g2A_496	assign_2A_Gauss	2	0.000738552	496_Nrxn1_g2B
																			2	1	2925	Nrxn1_g2B_496	assign_2A_Gauss	3	0.00102564	496_Nrxn1_g2B
																			0	5	4661	Ptprd_g2A_494	assign_2A_Gauss	5	0.00107273	496_Nrxn1_g2B
																			0	11	4404	Ptprd_g2B_494	assign_2A_Gauss	11	0.00249773	496_Nrxn1_g2B
																			0	0	3326	Rtn1_g2A_494	assign_2A_Gauss	0	0	496_Nrxn1_g2B
																			2	5	3270	Rtn1_g2B_494	assign_2A_Gauss	7	0.00214067	496_Nrxn1_g2B
																			0	13	3337	ST_g2_494	assign_2A_Gauss	13	0.00389571	496_Nrxn1_g2B
																			5	1	2694	ST_g2_496	assign_2A_Gauss	6	0.00222717	496_Nrxn1_g2B
																			0	4	19	Celf2_g2A_496	assign_2A_Gauss	4	0.210526	494_Ptprd_g1B
																			0	0	12	Celf2_g2B_496	assign_2A_Gauss	0	0	494_Ptprd_g1B
																			0	0	16	Nrxn1_g2A_496	assign_2A_Gauss	0	0	494_Ptprd_g1B
																			0	0	1	Nrxn1_g2B_496	assign_2A_Gauss	0	0	494_Ptprd_g1B
																			0	0	5	Ptprd_g2A_494	assign_2A_Gauss	0	0	494_Ptprd_g1B
																			0	0	10	Ptprd_g2B_494	assign_2A_Gauss	0	0	494_Ptprd_g1B
																			0	2	4	Rtn1_g2A_494	assign_2A_Gauss	2	0.5	494_Ptprd_g1B
																			0	0	35	Rtn1_g2B_494	assign_2A_Gauss	0	0	494_Ptprd_g1B
																			0	0	28	ST_g2_494	assign_2A_Gauss	0	0	494_Ptprd_g1B
																			0	0	15	ST_g2_496	assign_2A_Gauss	0	0	494_Ptprd_g1B
																			0	0	25	Celf2_g2A_496	assign_2A_Gauss	0	0	494_Ptprd_g2A
																			0	0	15	Celf2_g2B_496	assign_2A_Gauss	0	0	494_Ptprd_g2A
																			0	0	25	Nrxn1_g2A_496	assign_2A_Gauss	0	0	494_Ptprd_g2A
																			0	0	28	Nrxn1_g2B_496	assign_2A_Gauss	0	0	494_Ptprd_g2A
																			0	0	24	Ptprd_g2A_494	assign_2A_Gauss	0	0	494_Ptprd_g2A
																			0	0	22	Ptprd_g2B_494	assign_2A_Gauss	0	0	494_Ptprd_g2A
																			0	0	31	Rtn1_g2A_494	assign_2A_Gauss	0	0	494_Ptprd_g2A
																			0	0	3	Rtn1_g2B_494	assign_2A_Gauss	0	0	494_Ptprd_g2A
																			0	0	38	ST_g2_494	assign_2A_Gauss	0	0	494_Ptprd_g2A
																			0	0	28	ST_g2_496	assign_2A_Gauss	0	0	494_Ptprd_g2A
																			0	0	25	Celf2_g2A_496	assign_2A_Gauss	0	0	494_Rtn1_g1A
																			0	0	21	Celf2_g2B_496	assign_2A_Gauss	0	0	494_Rtn1_g1A
																			0	0	43	Nrxn1_g2A_496	assign_2A_Gauss	0	0	494_Rtn1_g1A
																			0	0	51	Nrxn1_g2B_496	assign_2A_Gauss	0	0	494_Rtn1_g1A
																			0	0	19	Ptprd_g2A_494	assign_2A_Gauss	0	0	494_Rtn1_g1A
																			0	0	70	Ptprd_g2B_494	assign_2A_Gauss	0	0	494_Rtn1_g1A
																			1	0	8	Rtn1_g2A_494	assign_2A_Gauss	1	0.125	494_Rtn1_g1A
																			0	0	63	Rtn1_g2B_494	assign_2A_Gauss	0	0	494_Rtn1_g1A
																			0	0	50	ST_g2_494	assign_2A_Gauss	0	0	494_Rtn1_g1A
																			0	0	65	ST_g2_496	assign_2A_Gauss	0	0	494_Rtn1_g1A
																			0	0	20	Celf2_g2A_496	assign_2A_Gauss	0	0	494_Rtn1_g1B
																			0	0	15	Celf2_g2B_496	assign_2A_Gauss	0	0	494_Rtn1_g1B
																			0	0	24	Nrxn1_g2A_496	assign_2A_Gauss	0	0	494_Rtn1_g1B
																			0	0	30	Nrxn1_g2B_496	assign_2A_Gauss	0	0	494_Rtn1_g1B
																			0	0	24	Ptprd_g2A_494	assign_2A_Gauss	0	0	494_Rtn1_g1B
																			0	0	59	Ptprd_g2B_494	assign_2A_Gauss	0	0	494_Rtn1_g1B
																			0	0	13	Rtn1_g2A_494	assign_2A_Gauss	0	0	494_Rtn1_g1B
																			0	0	38	Rtn1_g2B_494	assign_2A_Gauss	0	0	494_Rtn1_g1B
																			0	0	32	ST_g2_494	assign_2A_Gauss	0	0	494_Rtn1_g1B
																			0	0	11	ST_g2_496	assign_2A_Gauss	0	0	494_Rtn1_g1B
																			0	0	0	Celf2_g2A_496	assign_2A_Gauss	0	NA	494_ST_g2
																			0	0	0	Celf2_g2B_496	assign_2A_Gauss	0	NA	494_ST_g2
																			0	0	0	Nrxn1_g2A_496	assign_2A_Gauss	0	NA	494_ST_g2
																			0	0	0	Nrxn1_g2B_496	assign_2A_Gauss	0	NA	494_ST_g2
																			0	0	0	Ptprd_g2A_494	assign_2A_Gauss	0	NA	494_ST_g2
																			0	0	0	Ptprd_g2B_494	assign_2A_Gauss	0	NA	494_ST_g2
																			0	0	0	Rtn1_g2A_494	assign_2A_Gauss	0	NA	494_ST_g2
																			0	0	0	Rtn1_g2B_494	assign_2A_Gauss	0	NA	494_ST_g2
																			0	0	0	ST_g2_494	assign_2A_Gauss	0	NA	494_ST_g2
																			0	0	0	ST_g2_496	assign_2A_Gauss	0	NA	494_ST_g2
																			0	0	15	Celf2_g2A_496	assign_2A_Gauss	0	0	496_Celf2_g1A
																			0	0	4	Celf2_g2B_496	assign_2A_Gauss	0	0	496_Celf2_g1A
																			0	0	7	Nrxn1_g2A_496	assign_2A_Gauss	0	0	496_Celf2_g1A
																			0	0	0	Nrxn1_g2B_496	assign_2A_Gauss	0	NA	496_Celf2_g1A
																			0	0	5	Ptprd_g2A_494	assign_2A_Gauss	0	0	496_Celf2_g1A
																			0	0	0	Ptprd_g2B_494	assign_2A_Gauss	0	NA	496_Celf2_g1A
																			0	0	4	Rtn1_g2A_494	assign_2A_Gauss	0	0	496_Celf2_g1A
																			0	0	23	Rtn1_g2B_494	assign_2A_Gauss	0	0	496_Celf2_g1A
																			0	0	0	ST_g2_494	assign_2A_Gauss	0	NA	496_Celf2_g1A
																			0	0	18	ST_g2_496	assign_2A_Gauss	0	0	496_Celf2_g1A
																			0	0	13	Celf2_g2A_496	assign_2A_Gauss	0	0	496_Celf2_g1B
																			0	0	3	Celf2_g2B_496	assign_2A_Gauss	0	0	496_Celf2_g1B
																			0	0	22	Nrxn1_g2A_496	assign_2A_Gauss	0	0	496_Celf2_g1B
																			0	0	11	Nrxn1_g2B_496	assign_2A_Gauss	0	0	496_Celf2_g1B
																			0	0	14	Ptprd_g2A_494	assign_2A_Gauss	0	0	496_Celf2_g1B
																			0	0	22	Ptprd_g2B_494	assign_2A_Gauss	0	0	496_Celf2_g1B
																			0	0	14	Rtn1_g2A_494	assign_2A_Gauss	0	0	496_Celf2_g1B
																			0	0	40	Rtn1_g2B_494	assign_2A_Gauss	0	0	496_Celf2_g1B
																			0	0	42	ST_g2_494	assign_2A_Gauss	0	0	496_Celf2_g1B
																			0	0	7	ST_g2_496	assign_2A_Gauss	0	0	496_Celf2_g1B
																			0	0	17	Celf2_g2A_496	assign_2A_Gauss	0	0	496_Nrxn1_g1B
																			0	0	21	Celf2_g2B_496	assign_2A_Gauss	0	0	496_Nrxn1_g1B
																			0	0	1	Nrxn1_g2A_496	assign_2A_Gauss	0	0	496_Nrxn1_g1B
																			0	0	11	Nrxn1_g2B_496	assign_2A_Gauss	0	0	496_Nrxn1_g1B
																			0	0	32	Ptprd_g2A_494	assign_2A_Gauss	0	0	496_Nrxn1_g1B
																			0	0	20	Ptprd_g2B_494	assign_2A_Gauss	0	0	496_Nrxn1_g1B
																			0	0	11	Rtn1_g2A_494	assign_2A_Gauss	0	0	496_Nrxn1_g1B
																			0	0	31	Rtn1_g2B_494	assign_2A_Gauss	0	0	496_Nrxn1_g1B
																			0	1	35	ST_g2_494	assign_2A_Gauss	1	0.0285714	496_Nrxn1_g1B
																			0	0	13	ST_g2_496	assign_2A_Gauss	0	0	496_Nrxn1_g1B
																			0	0	18	Celf2_g2A_496	assign_2A_Gauss	0	0	496_Nrxn1_g2A
																			0	0	18	Celf2_g2B_496	assign_2A_Gauss	0	0	496_Nrxn1_g2A
																			0	0	3	Nrxn1_g2A_496	assign_2A_Gauss	0	0	496_Nrxn1_g2A
																			0	0	11	Nrxn1_g2B_496	assign_2A_Gauss	0	0	496_Nrxn1_g2A
																			0	0	27	Ptprd_g2A_494	assign_2A_Gauss	0	0	496_Nrxn1_g2A
																			0	1	20	Ptprd_g2B_494	assign_2A_Gauss	1	0.05	496_Nrxn1_g2A
																			0	0	11	Rtn1_g2A_494	assign_2A_Gauss	0	0	496_Nrxn1_g2A
																			0	0	29	Rtn1_g2B_494	assign_2A_Gauss	0	0	496_Nrxn1_g2A
																			0	0	37	ST_g2_494	assign_2A_Gauss	0	0	496_Nrxn1_g2A
																			0	0	18	ST_g2_496	assign_2A_Gauss	0	0	496_Nrxn1_g2A
																			0	0	0	Celf2_g2A_496	assign_2A_Gauss	0	NA	496_ST_g2
																			0	0	0	Celf2_g2B_496	assign_2A_Gauss	0	NA	496_ST_g2
																			0	0	0	Nrxn1_g2A_496	assign_2A_Gauss	0	NA	496_ST_g2
																			0	0	0	Nrxn1_g2B_496	assign_2A_Gauss	0	NA	496_ST_g2
																			0	0	0	Ptprd_g2A_494	assign_2A_Gauss	0	NA	496_ST_g2
																			0	0	0	Ptprd_g2B_494	assign_2A_Gauss	0	NA	496_ST_g2
																			0	0	0	Rtn1_g2A_494	assign_2A_Gauss	0	NA	496_ST_g2
																			0	0	0	Rtn1_g2B_494	assign_2A_Gauss	0	NA	496_ST_g2
																			0	0	0	ST_g2_494	assign_2A_Gauss	0	NA	496_ST_g2
																			0	0	1	ST_g2_496	assign_2A_Gauss	0	0	496_ST_g2

### Sheet: 16-gene screen
Sequencing depth						Median QC metrics			Cell number by cell type			Cell number by replicate and assignment
	ATAC	RNA	gRNA	sample tag		metric			celltype	n_cells		library	assign	assignment_n_cells
vivo1	4745548546	5415760781	131202326	15638754		nFeature_RNA	2377		Car3	960		vivo_1	Adnp-g2	391
vivo2	3345725745	3039085261	82643128	33888229		nCount_RNA	4619		L2-3.IT	1703		vivo_1	Ankrd11-g2	454
vivo3	1919015025	1898309112	44171815	25653683		nFeature_peaks	7720		L4-5.IT	7064		vivo_1	Auts2-g2	373
vivo4	3765925237	3281336694	64855675	41352784		nCount_peaks	8426		L5.ET	8693		vivo_1	Bcl11a-g2	402
vivo5	3582740916	3460461257	62777598	97497488		percent.mito	0.446505		L5.IT	12081		vivo_1	Crebbp-g2	303
						percent.ribo	0.602214		L5.NP	3181		vivo_1	Ep300-g2	348
						TSS.enrichment	3.6558		L6.CT	19119		vivo_1	Foxp2-g2	368
						nucleosome_signal	0.173008		L6.IT	13317		vivo_1	Kmt2e-g2	424
						FRiP_reads_in_peaks	0.48747		L6b	2738		vivo_1	Kmt5b-g2	387
						blacklist_ratio	0.0192321		Pvalb	8398		vivo_1	Mbd5-g2	335
									Sst	6847		vivo_1	Mef2c-g2	326
									Vip	786		vivo_1	Myt1l-g2	345
												vivo_1	Rai1-g2	397
												vivo_1	Setbp1-g2	324
												vivo_1	Setd2-g2	345
												vivo_1	Sin3a-g2	287
												vivo_1	ST1-g2	384
												vivo_1	ST2-g2	349
												vivo_1	NT1-g2	371
												vivo_1	NT2-g2	442
												vivo_1	Doublet	3646
												vivo_1	Not assigned	5279
												vivo_2	Adnp-g2	542
												vivo_2	Ankrd11-g2	433
												vivo_2	Auts2-g2	469
												vivo_2	Bcl11a-g2	456
												vivo_2	Crebbp-g2	447
												vivo_2	Ep300-g2	463
												vivo_2	Foxp2-g2	510
												vivo_2	Kmt2e-g2	474
												vivo_2	Kmt5b-g2	397
												vivo_2	Mbd5-g2	432
												vivo_2	Mef2c-g2	401
												vivo_2	Myt1l-g2	341
												vivo_2	Rai1-g2	516
												vivo_2	Setbp1-g2	401
												vivo_2	Setd2-g2	465
												vivo_2	Sin3a-g2	314
												vivo_2	ST1-g2	483
												vivo_2	ST2-g2	413
												vivo_2	NT1-g2	476
												vivo_2	NT2-g2	576
												vivo_2	Doublet	4320
												vivo_2	Not assigned	6631
												vivo_3	Adnp-g2	328
												vivo_3	Ankrd11-g2	370
												vivo_3	Auts2-g2	350
												vivo_3	Bcl11a-g2	316
												vivo_3	Crebbp-g2	316
												vivo_3	Ep300-g2	344
												vivo_3	Foxp2-g2	375
												vivo_3	Kmt2e-g2	416
												vivo_3	Kmt5b-g2	301
												vivo_3	Mbd5-g2	285
												vivo_3	Mef2c-g2	301
												vivo_3	Myt1l-g2	295
												vivo_3	Rai1-g2	406
												vivo_3	Setbp1-g2	301
												vivo_3	Setd2-g2	284
												vivo_3	Sin3a-g2	219
												vivo_3	ST1-g2	341
												vivo_3	ST2-g2	285
												vivo_3	NT1-g2	352
												vivo_3	NT2-g2	381
												vivo_3	Doublet	2234
												vivo_3	Not assigned	5825
												vivo_4	Adnp-g2	392
												vivo_4	Ankrd11-g2	399
												vivo_4	Auts2-g2	358
												vivo_4	Bcl11a-g2	358
												vivo_4	Crebbp-g2	333
												vivo_4	Ep300-g2	377
												vivo_4	Foxp2-g2	331
												vivo_4	Kmt2e-g2	417
												vivo_4	Kmt5b-g2	397
												vivo_4	Mbd5-g2	323
												vivo_4	Mef2c-g2	352
												vivo_4	Myt1l-g2	313
												vivo_4	Rai1-g2	427
												vivo_4	Setbp1-g2	329
												vivo_4	Setd2-g2	334
												vivo_4	Sin3a-g2	322
												vivo_4	ST1-g2	411
												vivo_4	ST2-g2	331
												vivo_4	NT1-g2	335
												vivo_4	NT2-g2	463
												vivo_4	Doublet	3084
												vivo_4	Not assigned	5591
												vivo_5	Adnp-g2	448
												vivo_5	Ankrd11-g2	403
												vivo_5	Auts2-g2	424
												vivo_5	Bcl11a-g2	430
												vivo_5	Crebbp-g2	393
												vivo_5	Ep300-g2	404
												vivo_5	Foxp2-g2	415
												vivo_5	Kmt2e-g2	475
												vivo_5	Kmt5b-g2	387
												vivo_5	Mbd5-g2	349
												vivo_5	Mef2c-g2	361
												vivo_5	Myt1l-g2	393
												vivo_5	Rai1-g2	411
												vivo_5	Setbp1-g2	366
												vivo_5	Setd2-g2	417
												vivo_5	Sin3a-g2	374
												vivo_5	ST1-g2	412
												vivo_5	ST2-g2	371
												vivo_5	NT1-g2	437
												vivo_5	NT2-g2	499
												vivo_5	Doublet	4524
												vivo_5	Not assigned	5352
